# Optics-free reconstruction of shapes, images and volumes with DNA barcode proximity graphs

**DOI:** 10.1101/2024.08.06.606834

**Authors:** Hanna Liao, Sanjay Kottapalli, Yuqi Huang, Matthew Chaw, Jase Gehring, Olivia Waltner, Melissa Phung-Rojas, Riza M. Daza, Frederick A. Matsen, Cole Trapnell, Jay Shendure, Sanjay Srivatsan

## Abstract

Spatial genomics technologies include imaging- and sequencing-based methods. Sequencing-based spatial methods typically require surfaces coated with coordinate-associated DNA barcodes, but the physical registration of these barcodes to spatial coordinates is challenging, necessitating either high density printing of oligonucleotides or *in situ* sequencing/probing of randomly deposited, DNA-barcode-bearing beads. As a consequence, the surface areas available to sequencing-based spatial genomic methods are constrained by the time, labor, cost and instrumentation required to either print or decode a coordinate-tagged surface. To address this challenge, we developed SCOPE (Spatial reConstruction via Oligonucleotide Proximity Encoding), an optics-free, DNA microscopy-inspired method. With SCOPE, the relative positions of DNA-barcoded beads within a 2D shape, 2D image or 3D volume are inferred from the *ex situ* sequencing of chimeric molecules formed from diffusing “sender” and tethered “receiver” oligonucleotides. To demonstrate the potential of this approach, we applied SCOPE to reconstruct 2D shapes, 2D images or 3D volumes defined by 10^4^-10^6^ *x* 20-100 µm DNA barcoded beads, including an asymmetric “swoosh” resembling the Nike logo (44 mm^2^), a “color” Snellen eye chart (704 mm^2^) and the surface topology of 3D molds of a teddy bear, star, butterfly or block letter (75-100 mm^3^). Each of the resulting “DNA barcode proximity graphs” was computationally reconstructed in an automated fashion, across fields of view and at resolutions that were determined by sequencing depth, bead size and diffusion kinetics, rather than by microarray or microscope instrument time. Because the ground truth shapes are known, these datasets may be particularly useful for the further development of computational algorithms by this nascent field.
