## Supplemental Table 1 for "Optics-free reconstruction of shapes, images and volumes with DNA barcode proximity graphs"

### Sheet: BC1_splints
Bead barcode splint ligation oligos: BC1
BC1 - Top oligo of splint
WellPosition	Name	Sequence (5' to 3')
A1	CD1_0 sc0-ex-bar1-sc1	GTCA AGT TTCTCGCATG AACC
A2	CD1_1 sc0-ex-bar1-sc1	GTCA GT TCCTACCAGT AACC
A3	CD1_2 sc0-ex-bar1-sc1	GTCA T GCGTTGGAGC AACC
A4	CD1_3 sc0-ex-bar1-sc1	GTCA GATCTTACGC AACC
A5	CD1_4 sc0-ex-bar1-sc1	GTCA AGT CTGATGGTCA AACC
A6	CD1_5 sc0-ex-bar1-sc1	GTCA GT CCGAGAATCC AACC
A7	CD1_6 sc0-ex-bar1-sc1	GTCA T GCCGCAACGA AACC
A8	CD1_7 sc0-ex-bar1-sc1	GTCA TGAGTCTGGC AACC
A9	CD1_8 sc0-ex-bar1-sc1	GTCA AGT TGCGGACCTA AACC
A10	CD1_9 sc0-ex-bar1-sc1	GTCA GT ACCTCGTTGA AACC
A11	CD1_10 sc0-ex-bar1-sc1	GTCA T ACGGAGGCGG AACC
A12	CD1_11 sc0-ex-bar1-sc1	GTCA TAGATCTACT AACC
B1	CD1_12 sc0-ex-bar1-sc1	GTCA AGT AATTAAGACT AACC
B2	CD1_13 sc0-ex-bar1-sc1	GTCA GT CCATTGCGTT AACC
B3	CD1_14 sc0-ex-bar1-sc1	GTCA T TTATTCATTC AACC
B4	CD1_15 sc0-ex-bar1-sc1	GTCA ATCTCCGAAC AACC
B5	CD1_16 sc0-ex-bar1-sc1	GTCA AGT TTGACTTCAG AACC
B6	CD1_17 sc0-ex-bar1-sc1	GTCA GT GGCAGGTATT AACC
B7	CD1_18 sc0-ex-bar1-sc1	GTCA T AGAGCTATAA AACC
B8	CD1_19 sc0-ex-bar1-sc1	GTCA CTAAGAGAAG AACC
B9	CD1_20 sc0-ex-bar1-sc1	GTCA AGT ACTCAATAGG AACC
B10	CD1_21 sc0-ex-bar1-sc1	GTCA GT CTTGCGCCGC AACC
B11	CD1_22 sc0-ex-bar1-sc1	GTCA T AATCGTAGCG AACC
B12	CD1_23 sc0-ex-bar1-sc1	GTCA GGTACTGCCT AACC
C1	CD1_24 sc0-ex-bar1-sc1	GTCA AGT TAGAATTAAC AACC
C2	CD1_25 sc0-ex-bar1-sc1	GTCA GT GCCATTCTCC AACC
C3	CD1_26 sc0-ex-bar1-sc1	GTCA T TGCCGGCAGA AACC
C4	CD1_27 sc0-ex-bar1-sc1	GTCA TTACCGAGGC AACC
C5	CD1_28 sc0-ex-bar1-sc1	GTCA AGT ATCATATTAG AACC
C6	CD1_29 sc0-ex-bar1-sc1	GTCA GT TGGTCAGCCA AACC
C7	CD1_30 sc0-ex-bar1-sc1	GTCA T ACTATGCAAT AACC
C8	CD1_31 sc0-ex-bar1-sc1	GTCA CGACGCGACT AACC
C9	CD1_32 sc0-ex-bar1-sc1	GTCA AGT GATACGGAAC AACC
C10	CD1_33 sc0-ex-bar1-sc1	GTCA GT TTATCCGGAT AACC
C11	CD1_34 sc0-ex-bar1-sc1	GTCA T TAGAGTAATA AACC
C12	CD1_35 sc0-ex-bar1-sc1	GTCA GCAGGTCCGT AACC
D1	CD1_36 sc0-ex-bar1-sc1	GTCA AGT TCGGCCTTAC AACC
D2	CD1_37 sc0-ex-bar1-sc1	GTCA GT AGAACGTCTC AACC
D3	CD1_38 sc0-ex-bar1-sc1	GTCA T CCAGTTCCAA AACC
D4	CD1_39 sc0-ex-bar1-sc1	GTCA GGCGTTAAGG AACC
D5	CD1_40 sc0-ex-bar1-sc1	GTCA AGT ACTTAACCTT AACC
D6	CD1_41 sc0-ex-bar1-sc1	GTCA GT CAACCGCTAA AACC
D7	CD1_42 sc0-ex-bar1-sc1	GTCA T GACCTTGATA AACC
D8	CD1_43 sc0-ex-bar1-sc1	GTCA TCTGATACCA AACC
D9	CD1_44 sc0-ex-bar1-sc1	GTCA AGT GAAGATCGAG AACC
D10	CD1_45 sc0-ex-bar1-sc1	GTCA GT AGGAGCGGTA AACC
D11	CD1_46 sc0-ex-bar1-sc1	GTCA T AAGAAGCTAG AACC
D12	CD1_47 sc0-ex-bar1-sc1	GTCA TCCGGCCTCG AACC
E1	CD1_48 sc0-ex-bar1-sc1	GTCA AGT AGAGAAGGTT AACC
E2	CD1_49 sc0-ex-bar1-sc1	GTCA GT CATACTCCGA AACC
E3	CD1_50 sc0-ex-bar1-sc1	GTCA T GCTAACTTGC AACC
E4	CD1_51 sc0-ex-bar1-sc1	GTCA AATCCATCTT AACC
E5	CD1_52 sc0-ex-bar1-sc1	GTCA AGT GGCTGAGCTC AACC
E6	CD1_53 sc0-ex-bar1-sc1	GTCA GT CCGATTCCTG AACC
E7	CD1_54 sc0-ex-bar1-sc1	GTCA T ACCGCCAACC AACC
E8	CD1_55 sc0-ex-bar1-sc1	GTCA TGGCCTGAAG AACC
E9	CD1_56 sc0-ex-bar1-sc1	GTCA AGT AACCTCATTC AACC
E10	CD1_57 sc0-ex-bar1-sc1	GTCA GT ATAAGGAGCA AACC
E11	CD1_58 sc0-ex-bar1-sc1	GTCA T CGAACGCCGG AACC
E12	CD1_59 sc0-ex-bar1-sc1	GTCA GGTATGCTTG AACC
F1	CD1_60 sc0-ex-bar1-sc1	GTCA AGT AACCTGCGTA AACC
F2	CD1_61 sc0-ex-bar1-sc1	GTCA GT GGCAGACGCC AACC
F3	CD1_62 sc0-ex-bar1-sc1	GTCA T TAGCCGTCAT AACC
F4	CD1_63 sc0-ex-bar1-sc1	GTCA CCTGGAAGAG AACC
F5	CD1_64 sc0-ex-bar1-sc1	GTCA AGT GGAGGTTCTA AACC
F6	CD1_65 sc0-ex-bar1-sc1	GTCA GT CTAGTAGTCT AACC
F7	CD1_66 sc0-ex-bar1-sc1	GTCA T ATCATCAACG AACC
F8	CD1_67 sc0-ex-bar1-sc1	GTCA ACGCGAGATT AACC
F9	CD1_68 sc0-ex-bar1-sc1	GTCA AGT GAAGAGGCAT AACC
F10	CD1_69 sc0-ex-bar1-sc1	GTCA GT GGTATCCGCC AACC
F11	CD1_70 sc0-ex-bar1-sc1	GTCA T AACTAGGCGC AACC
F12	CD1_71 sc0-ex-bar1-sc1	GTCA TCGCTAAGCA AACC
G1	CD1_72 sc0-ex-bar1-sc1	GTCA AGT TATATACTAA AACC
G2	CD1_73 sc0-ex-bar1-sc1	GTCA GT ACTTGCTAGA AACC
G3	CD1_74 sc0-ex-bar1-sc1	GTCA T AACCATTGGA AACC
G4	CD1_75 sc0-ex-bar1-sc1	GTCA TCGCGGTTGG AACC
G5	CD1_76 sc0-ex-bar1-sc1	GTCA AGT CGTAGTTACC AACC
G6	CD1_77 sc0-ex-bar1-sc1	GTCA GT TCCAATCATC AACC
G7	CD1_78 sc0-ex-bar1-sc1	GTCA T AATCGATAAT AACC
G8	CD1_79 sc0-ex-bar1-sc1	GTCA CCATTATCTA AACC
G9	CD1_80 sc0-ex-bar1-sc1	GTCA AGT TCAACGTAAG AACC
G10	CD1_81 sc0-ex-bar1-sc1	GTCA GT TCTAATAGTA AACC
G11	CD1_82 sc0-ex-bar1-sc1	GTCA T AACCGCTGGT AACC
G12	CD1_83 sc0-ex-bar1-sc1	GTCA GATCGCTTCT AACC
H1	CD1_84 sc0-ex-bar1-sc1	GTCA AGT CTAACTAGAT AACC
H2	CD1_85 sc0-ex-bar1-sc1	GTCA GT GCTGGAACTT AACC
H3	CD1_86 sc0-ex-bar1-sc1	GTCA T AGGTTAGTTC AACC
H4	CD1_87 sc0-ex-bar1-sc1	GTCA CATTCGACGG AACC
H5	CD1_88 sc0-ex-bar1-sc1	GTCA AGT CATTCAATCA AACC
H6	CD1_89 sc0-ex-bar1-sc1	GTCA GT CGGATTAGAA AACC
H7	CD1_90 sc0-ex-bar1-sc1	GTCA T ATCGGCTATC AACC
H8	CD1_91 sc0-ex-bar1-sc1	GTCA CCTTGATCGT AACC
H9	CD1_92 sc0-ex-bar1-sc1	GTCA AGT ACGAAGTCAA AACC
H10	CD1_93 sc0-ex-bar1-sc1	GTCA GT TTACCTCGAC AACC
H11	CD1_94 sc0-ex-bar1-sc1	GTCA T GGAGGATAGC AACC
H12	CD1_95 sc0-ex-bar1-sc1	GTCA GGCTCTCTAT AACC
H12	CD1_95 sc2*-bar2*-sc1	CTGT CTCGGTCAAT GGTT
BC1 - Bottom oligo of splint
WellPosition	Name	Sequence (5' to 3')
A1	CD1_0 bar1*-ex*	CATGCGAGAA ACT
A2	CD1_1 bar1*-ex*	ACTGGTAGGA AC
A3	CD1_2 bar1*-ex*	GCTCCAACGC A
A4	CD1_3 bar1*-ex*	GCGTAAGATC
A5	CD1_4 bar1*-ex*	TGACCATCAG ACT
A6	CD1_5 bar1*-ex*	GGATTCTCGG AC
A7	CD1_6 bar1*-ex*	TCGTTGCGGC A
A8	CD1_7 bar1*-ex*	GCCAGACTCA
A9	CD1_8 bar1*-ex*	TAGGTCCGCA ACT
A10	CD1_9 bar1*-ex*	TCAACGAGGT AC
A11	CD1_10 bar1*-ex*	CCGCCTCCGT A
A12	CD1_11 bar1*-ex*	AGTAGATCTA
B1	CD1_12 bar1*-ex*	AGTCTTAATT ACT
B2	CD1_13 bar1*-ex*	AACGCAATGG AC
B3	CD1_14 bar1*-ex*	GAATGAATAA A
B4	CD1_15 bar1*-ex*	GTTCGGAGAT
B5	CD1_16 bar1*-ex*	CTGAAGTCAA ACT
B6	CD1_17 bar1*-ex*	AATACCTGCC AC
B7	CD1_18 bar1*-ex*	TTATAGCTCT A
B8	CD1_19 bar1*-ex*	CTTCTCTTAG
B9	CD1_20 bar1*-ex*	CCTATTGAGT ACT
B10	CD1_21 bar1*-ex*	GCGGCGCAAG AC
B11	CD1_22 bar1*-ex*	CGCTACGATT A
B12	CD1_23 bar1*-ex*	AGGCAGTACC
C1	CD1_24 bar1*-ex*	GTTAATTCTA ACT
C2	CD1_25 bar1*-ex*	GGAGAATGGC AC
C3	CD1_26 bar1*-ex*	TCTGCCGGCA A
C4	CD1_27 bar1*-ex*	GCCTCGGTAA
C5	CD1_28 bar1*-ex*	CTAATATGAT ACT
C6	CD1_29 bar1*-ex*	TGGCTGACCA AC
C7	CD1_30 bar1*-ex*	ATTGCATAGT A
C8	CD1_31 bar1*-ex*	AGTCGCGTCG
C9	CD1_32 bar1*-ex*	GTTCCGTATC ACT
C10	CD1_33 bar1*-ex*	ATCCGGATAA AC
C11	CD1_34 bar1*-ex*	TATTACTCTA A
C12	CD1_35 bar1*-ex*	ACGGACCTGC
D1	CD1_36 bar1*-ex*	GTAAGGCCGA ACT
D2	CD1_37 bar1*-ex*	GAGACGTTCT AC
D3	CD1_38 bar1*-ex*	TTGGAACTGG A
D4	CD1_39 bar1*-ex*	CCTTAACGCC
D5	CD1_40 bar1*-ex*	AAGGTTAAGT ACT
D6	CD1_41 bar1*-ex*	TTAGCGGTTG AC
D7	CD1_42 bar1*-ex*	TATCAAGGTC A
D8	CD1_43 bar1*-ex*	TGGTATCAGA
D9	CD1_44 bar1*-ex*	CTCGATCTTC ACT
D10	CD1_45 bar1*-ex*	TACCGCTCCT AC
D11	CD1_46 bar1*-ex*	CTAGCTTCTT A
D12	CD1_47 bar1*-ex*	CGAGGCCGGA
E1	CD1_48 bar1*-ex*	AACCTTCTCT ACT
E2	CD1_49 bar1*-ex*	TCGGAGTATG AC
E3	CD1_50 bar1*-ex*	GCAAGTTAGC A
E4	CD1_51 bar1*-ex*	AAGATGGATT
E5	CD1_52 bar1*-ex*	GAGCTCAGCC ACT
E6	CD1_53 bar1*-ex*	CAGGAATCGG AC
E7	CD1_54 bar1*-ex*	GGTTGGCGGT A
E8	CD1_55 bar1*-ex*	CTTCAGGCCA
E9	CD1_56 bar1*-ex*	GAATGAGGTT ACT
E10	CD1_57 bar1*-ex*	TGCTCCTTAT AC
E11	CD1_58 bar1*-ex*	CCGGCGTTCG A
E12	CD1_59 bar1*-ex*	CAAGCATACC
F1	CD1_60 bar1*-ex*	TACGCAGGTT ACT
F2	CD1_61 bar1*-ex*	GGCGTCTGCC AC
F3	CD1_62 bar1*-ex*	ATGACGGCTA A
F4	CD1_63 bar1*-ex*	CTCTTCCAGG
F5	CD1_64 bar1*-ex*	TAGAACCTCC ACT
F6	CD1_65 bar1*-ex*	AGACTACTAG AC
F7	CD1_66 bar1*-ex*	CGTTGATGAT A
F8	CD1_67 bar1*-ex*	AATCTCGCGT
F9	CD1_68 bar1*-ex*	ATGCCTCTTC ACT
F10	CD1_69 bar1*-ex*	GGCGGATACC AC
F11	CD1_70 bar1*-ex*	GCGCCTAGTT A
F12	CD1_71 bar1*-ex*	TGCTTAGCGA
G1	CD1_72 bar1*-ex*	TTAGTATATA ACT
G2	CD1_73 bar1*-ex*	TCTAGCAAGT AC
G3	CD1_74 bar1*-ex*	TCCAATGGTT A
G4	CD1_75 bar1*-ex*	CCAACCGCGA
G5	CD1_76 bar1*-ex*	GGTAACTACG ACT
G6	CD1_77 bar1*-ex*	GATGATTGGA AC
G7	CD1_78 bar1*-ex*	ATTATCGATT A
G8	CD1_79 bar1*-ex*	TAGATAATGG
G9	CD1_80 bar1*-ex*	CTTACGTTGA ACT
G10	CD1_81 bar1*-ex*	TACTATTAGA AC
G11	CD1_82 bar1*-ex*	ACCAGCGGTT A
G12	CD1_83 bar1*-ex*	AGAAGCGATC
H1	CD1_84 bar1*-ex*	ATCTAGTTAG ACT
H2	CD1_85 bar1*-ex*	AAGTTCCAGC AC
H3	CD1_86 bar1*-ex*	GAACTAACCT A
H4	CD1_87 bar1*-ex*	CCGTCGAATG
H5	CD1_88 bar1*-ex*	TGATTGAATG ACT
H6	CD1_89 bar1*-ex*	TTCTAATCCG AC
H7	CD1_90 bar1*-ex*	GATAGCCGAT A
H8	CD1_91 bar1*-ex*	ACGATCAAGG
H9	CD1_92 bar1*-ex*	TTGACTTCGT ACT
H10	CD1_93 bar1*-ex*	GTCGAGGTAA AC
H11	CD1_94 bar1*-ex*	GCTATCCTCC A
H12	CD1_95 bar1*-ex*	ATAGAGAGCC

### Sheet: BC2_splints
Bead barcode splint ligation oligos: BC2
BC2 - Top oligo of splint
WellPosition	Name	Sequence (5' to 3')
A1	CD1_0 bar2	CTCCATCGAG
A2	CD1_1 bar2	TTGGTAGTCG
A3	CD1_2 bar2	GGCCGTCAAC
A4	CD1_3 bar2	CCTAGACGAG
A5	CD1_4 bar2	TCGTTAGAGC
A6	CD1_5 bar2	CGTTCTATCA
A7	CD1_6 bar2	CGGAATCTAA
A8	CD1_7 bar2	ATGACTGATC
A9	CD1_8 bar2	TCAATATCGA
A10	CD1_9 bar2	GTAGACCTGG
A11	CD1_10 bar2	TTATGACCAA
A12	CD1_11 bar2	TTGGTCCGTT
B1	CD1_12 bar2	GGTACGTTAA
B2	CD1_13 bar2	CAATGAGTCC
B3	CD1_14 bar2	GATGCAGTTC
B4	CD1_15 bar2	CCATCGTTCC
B5	CD1_16 bar2	TTGAGAGAGT
B6	CD1_17 bar2	ACTGAGCGAC
B7	CD1_18 bar2	TGAGGAATCA
B8	CD1_19 bar2	CCTCCGACGG
B9	CD1_20 bar2	CATTGACGCT
B10	CD1_21 bar2	TCGTCCTTCG
B11	CD1_22 bar2	TGATACTCAA
B12	CD1_23 bar2	TTCTACCTCA
C1	CD1_24 bar2	TCGTCGGAAC
C2	CD1_25 bar2	ATCGAGATGA
C3	CD1_26 bar2	TAGACTAGTC
C4	CD1_27 bar2	GTCGAAGCAG
C5	CD1_28 bar2	AGGCGCTAGG
C6	CD1_29 bar2	AGATGCAACT
C7	CD1_30 bar2	AAGCCTACGA
C8	CD1_31 bar2	GTAGGCAATT
C9	CD1_32 bar2	GGAGGCGGCG
C10	CD1_33 bar2	CCAGTACTTG
C11	CD1_34 bar2	GGTCTCGCCG
C12	CD1_35 bar2	GGCGGAGGTC
D1	CD1_36 bar2	TAGTTCTAGA
D2	CD1_37 bar2	TTGGAGTTAG
D3	CD1_38 bar2	AGATCTTGGT
D4	CD1_39 bar2	GTAATGATCG
D5	CD1_40 bar2	CAGAGAGGTC
D6	CD1_41 bar2	TTAATTAGCC
D7	CD1_42 bar2	CTCTAACTCG
D8	CD1_43 bar2	TACGATCATC
D9	CD1_44 bar2	AGGCGAGAGC
D10	CD1_45 bar2	TCAAGATAGT
D11	CD1_46 bar2	TAATTGACCT
D12	CD1_47 bar2	CAGCCGGCTT
E1	CD1_48 bar2	AGAACCGGAG
E2	CD1_49 bar2	GAGATGCATG
E3	CD1_50 bar2	GATTACCGGA
E4	CD1_51 bar2	TCGTAACGGT
E5	CD1_52 bar2	TGGCGACGGA
E6	CD1_53 bar2	AGTCATAGCC
E7	CD1_54 bar2	GTCAAGTCCA
E8	CD1_55 bar2	ATTCGGAAGT
E9	CD1_56 bar2	GTCGGTAGTT
E10	CD1_57 bar2	AGGACGGACG
E11	CD1_58 bar2	CTCCTGGACC
E12	CD1_59 bar2	TAGCCTCGTT
F1	CD1_60 bar2	GGTTGAACGT
F2	CD1_61 bar2	AGGTCCTCGT
F3	CD1_62 bar2	GGAAGTTATA
F4	CD1_63 bar2	TGGTAATCCT
F5	CD1_64 bar2	AAGCTAGGTT
F6	CD1_65 bar2	TCCGCGGACT
F7	CD1_66 bar2	TGCGGATAGT
F8	CD1_67 bar2	TGGCAGCTCG
F9	CD1_68 bar2	TGCTACGGTC
F10	CD1_69 bar2	GCGCAATGAC
F11	CD1_70 bar2	CTTAATCTTG
F12	CD1_71 bar2	GGAGTTGCGT
G1	CD1_72 bar2	ACTCGTATCA
G2	CD1_73 bar2	GGTAATAATG
G3	CD1_74 bar2	TCCTTATAGA
G4	CD1_75 bar2	CCGACTCCAA
G5	CD1_76 bar2	GCCAAGCTTG
G6	CD1_77 bar2	CATATCCTAT
G7	CD1_78 bar2	ACCTACGCCA
G8	CD1_79 bar2	GGAATTCAGT
G9	CD1_80 bar2	TGGCGTAGAA
G10	CD1_81 bar2	ATTGCGGCCA
G11	CD1_82 bar2	TTCAGCTTGG
G12	CD1_83 bar2	CCATCTGGCA
H1	CD1_84 bar2	CTTATAAGTT
H2	CD1_85 bar2	GATTAGATGA
H3	CD1_86 bar2	TATAGGATCT
H4	CD1_87 bar2	AGCTTATAGG
H5	CD1_88 bar2	GTCTGCAATC
H6	CD1_89 bar2	CGCCTCTTAT
H7	CD1_90 bar2	GTTGGATCTT
H8	CD1_91 bar2	GCGATTGCAG
H9	CD1_92 bar2	TGCCAGTTGC
H10	CD1_93 bar2	CTTAGGTATC
H11	CD1_94 bar2	GAGACCTACC
H12	CD1_95 bar2	ATTGACCGAG
BC2 - Bottom oligo of splint
WellPosition	Name	Sequence (5' to 3')
A1	CD1_0 sc2*-bar2*-sc1	CTGT CTCGATGGAG GGTT
A2	CD1_1 sc2*-bar2*-sc1	CTGT CGACTACCAA GGTT
A3	CD1_2 sc2*-bar2*-sc1	CTGT GTTGACGGCC GGTT
A4	CD1_3 sc2*-bar2*-sc1	CTGT CTCGTCTAGG GGTT
A5	CD1_4 sc2*-bar2*-sc1	CTGT GCTCTAACGA GGTT
A6	CD1_5 sc2*-bar2*-sc1	CTGT TGATAGAACG GGTT
A7	CD1_6 sc2*-bar2*-sc1	CTGT TTAGATTCCG GGTT
A8	CD1_7 sc2*-bar2*-sc1	CTGT GATCAGTCAT GGTT
A9	CD1_8 sc2*-bar2*-sc1	CTGT TCGATATTGA GGTT
A10	CD1_9 sc2*-bar2*-sc1	CTGT CCAGGTCTAC GGTT
A11	CD1_10 sc2*-bar2*-sc1	CTGT TTGGTCATAA GGTT
A12	CD1_11 sc2*-bar2*-sc1	CTGT AACGGACCAA GGTT
B1	CD1_12 sc2*-bar2*-sc1	CTGT TTAACGTACC GGTT
B2	CD1_13 sc2*-bar2*-sc1	CTGT GGACTCATTG GGTT
B3	CD1_14 sc2*-bar2*-sc1	CTGT GAACTGCATC GGTT
B4	CD1_15 sc2*-bar2*-sc1	CTGT GGAACGATGG GGTT
B5	CD1_16 sc2*-bar2*-sc1	CTGT ACTCTCTCAA GGTT
B6	CD1_17 sc2*-bar2*-sc1	CTGT GTCGCTCAGT GGTT
B7	CD1_18 sc2*-bar2*-sc1	CTGT TGATTCCTCA GGTT
B8	CD1_19 sc2*-bar2*-sc1	CTGT CCGTCGGAGG GGTT
B9	CD1_20 sc2*-bar2*-sc1	CTGT AGCGTCAATG GGTT
B10	CD1_21 sc2*-bar2*-sc1	CTGT CGAAGGACGA GGTT
B11	CD1_22 sc2*-bar2*-sc1	CTGT TTGAGTATCA GGTT
B12	CD1_23 sc2*-bar2*-sc1	CTGT TGAGGTAGAA GGTT
C1	CD1_24 sc2*-bar2*-sc1	CTGT GTTCCGACGA GGTT
C2	CD1_25 sc2*-bar2*-sc1	CTGT TCATCTCGAT GGTT
C3	CD1_26 sc2*-bar2*-sc1	CTGT GACTAGTCTA GGTT
C4	CD1_27 sc2*-bar2*-sc1	CTGT CTGCTTCGAC GGTT
C5	CD1_28 sc2*-bar2*-sc1	CTGT CCTAGCGCCT GGTT
C6	CD1_29 sc2*-bar2*-sc1	CTGT AGTTGCATCT GGTT
C7	CD1_30 sc2*-bar2*-sc1	CTGT TCGTAGGCTT GGTT
C8	CD1_31 sc2*-bar2*-sc1	CTGT AATTGCCTAC GGTT
C9	CD1_32 sc2*-bar2*-sc1	CTGT CGCCGCCTCC GGTT
C10	CD1_33 sc2*-bar2*-sc1	CTGT CAAGTACTGG GGTT
C11	CD1_34 sc2*-bar2*-sc1	CTGT CGGCGAGACC GGTT
C12	CD1_35 sc2*-bar2*-sc1	CTGT GACCTCCGCC GGTT
D1	CD1_36 sc2*-bar2*-sc1	CTGT TCTAGAACTA GGTT
D2	CD1_37 sc2*-bar2*-sc1	CTGT CTAACTCCAA GGTT
D3	CD1_38 sc2*-bar2*-sc1	CTGT ACCAAGATCT GGTT
D4	CD1_39 sc2*-bar2*-sc1	CTGT CGATCATTAC GGTT
D5	CD1_40 sc2*-bar2*-sc1	CTGT GACCTCTCTG GGTT
D6	CD1_41 sc2*-bar2*-sc1	CTGT GGCTAATTAA GGTT
D7	CD1_42 sc2*-bar2*-sc1	CTGT CGAGTTAGAG GGTT
D8	CD1_43 sc2*-bar2*-sc1	CTGT GATGATCGTA GGTT
D9	CD1_44 sc2*-bar2*-sc1	CTGT GCTCTCGCCT GGTT
D10	CD1_45 sc2*-bar2*-sc1	CTGT ACTATCTTGA GGTT
D11	CD1_46 sc2*-bar2*-sc1	CTGT AGGTCAATTA GGTT
D12	CD1_47 sc2*-bar2*-sc1	CTGT AAGCCGGCTG GGTT
E1	CD1_48 sc2*-bar2*-sc1	CTGT CTCCGGTTCT GGTT
E2	CD1_49 sc2*-bar2*-sc1	CTGT CATGCATCTC GGTT
E3	CD1_50 sc2*-bar2*-sc1	CTGT TCCGGTAATC GGTT
E4	CD1_51 sc2*-bar2*-sc1	CTGT ACCGTTACGA GGTT
E5	CD1_52 sc2*-bar2*-sc1	CTGT TCCGTCGCCA GGTT
E6	CD1_53 sc2*-bar2*-sc1	CTGT GGCTATGACT GGTT
E7	CD1_54 sc2*-bar2*-sc1	CTGT TGGACTTGAC GGTT
E8	CD1_55 sc2*-bar2*-sc1	CTGT ACTTCCGAAT GGTT
E9	CD1_56 sc2*-bar2*-sc1	CTGT AACTACCGAC GGTT
E10	CD1_57 sc2*-bar2*-sc1	CTGT CGTCCGTCCT GGTT
E11	CD1_58 sc2*-bar2*-sc1	CTGT GGTCCAGGAG GGTT
E12	CD1_59 sc2*-bar2*-sc1	CTGT AACGAGGCTA GGTT
F1	CD1_60 sc2*-bar2*-sc1	CTGT ACGTTCAACC GGTT
F2	CD1_61 sc2*-bar2*-sc1	CTGT ACGAGGACCT GGTT
F3	CD1_62 sc2*-bar2*-sc1	CTGT TATAACTTCC GGTT
F4	CD1_63 sc2*-bar2*-sc1	CTGT AGGATTACCA GGTT
F5	CD1_64 sc2*-bar2*-sc1	CTGT AACCTAGCTT GGTT
F6	CD1_65 sc2*-bar2*-sc1	CTGT AGTCCGCGGA GGTT
F7	CD1_66 sc2*-bar2*-sc1	CTGT ACTATCCGCA GGTT
F8	CD1_67 sc2*-bar2*-sc1	CTGT CGAGCTGCCA GGTT
F9	CD1_68 sc2*-bar2*-sc1	CTGT GACCGTAGCA GGTT
F10	CD1_69 sc2*-bar2*-sc1	CTGT GTCATTGCGC GGTT
F11	CD1_70 sc2*-bar2*-sc1	CTGT CAAGATTAAG GGTT
F12	CD1_71 sc2*-bar2*-sc1	CTGT ACGCAACTCC GGTT
G1	CD1_72 sc2*-bar2*-sc1	CTGT TGATACGAGT GGTT
G2	CD1_73 sc2*-bar2*-sc1	CTGT CATTATTACC GGTT
G3	CD1_74 sc2*-bar2*-sc1	CTGT TCTATAAGGA GGTT
G4	CD1_75 sc2*-bar2*-sc1	CTGT TTGGAGTCGG GGTT
G5	CD1_76 sc2*-bar2*-sc1	CTGT CAAGCTTGGC GGTT
G6	CD1_77 sc2*-bar2*-sc1	CTGT ATAGGATATG GGTT
G7	CD1_78 sc2*-bar2*-sc1	CTGT TGGCGTAGGT GGTT
G8	CD1_79 sc2*-bar2*-sc1	CTGT ACTGAATTCC GGTT
G9	CD1_80 sc2*-bar2*-sc1	CTGT TTCTACGCCA GGTT
G10	CD1_81 sc2*-bar2*-sc1	CTGT TGGCCGCAAT GGTT
G11	CD1_82 sc2*-bar2*-sc1	CTGT CCAAGCTGAA GGTT
G12	CD1_83 sc2*-bar2*-sc1	CTGT TGCCAGATGG GGTT
H1	CD1_84 sc2*-bar2*-sc1	CTGT AACTTATAAG GGTT
H2	CD1_85 sc2*-bar2*-sc1	CTGT TCATCTAATC GGTT
H3	CD1_86 sc2*-bar2*-sc1	CTGT AGATCCTATA GGTT
H4	CD1_87 sc2*-bar2*-sc1	CTGT CCTATAAGCT GGTT
H5	CD1_88 sc2*-bar2*-sc1	CTGT GATTGCAGAC GGTT
H6	CD1_89 sc2*-bar2*-sc1	CTGT ATAAGAGGCG GGTT
H7	CD1_90 sc2*-bar2*-sc1	CTGT AAGATCCAAC GGTT
H8	CD1_91 sc2*-bar2*-sc1	CTGT CTGCAATCGC GGTT
H9	CD1_92 sc2*-bar2*-sc1	CTGT GCAACTGGCA GGTT
H10	CD1_93 sc2*-bar2*-sc1	CTGT GATACCTAAG GGTT
H11	CD1_94 sc2*-bar2*-sc1	CTGT GGTAGGTCTC GGTT
H12	CD1_95 sc2*-bar2*-sc1	CTGT CTCGGTCAAT GGTT

### Sheet: BC3_splints
Bead barcode splint ligation oligos: BC3
BC3 - Top oligo of splint
WellPosition	Name	Sequence (5' to 3')
A1	CD1_0 sc2-bar3-sc3	ACAG CCGAATCCGA CCTA
A2	CD1_1 sc2-bar3-sc3	ACAG CCGCAGCCGC CCTA
A3	CD1_2 sc2-bar3-sc3	ACAG AACGTAATCT CCTA
A4	CD1_3 sc2-bar3-sc3	ACAG ACCTAGTTAG CCTA
A5	CD1_4 sc2-bar3-sc3	ACAG GGTCGCTATG CCTA
A6	CD1_5 sc2-bar3-sc3	ACAG CTCTTAGCGG CCTA
A7	CD1_6 sc2-bar3-sc3	ACAG TTCGTTCCAT CCTA
A8	CD1_7 sc2-bar3-sc3	ACAG AACGGAACGC CCTA
A9	CD1_8 sc2-bar3-sc3	ACAG TTCGATAACC CCTA
A10	CD1_9 sc2-bar3-sc3	ACAG CATACGATGC CCTA
A11	CD1_10 sc2-bar3-sc3	ACAG TTATCGTATT CCTA
A12	CD1_11 sc2-bar3-sc3	ACAG GTCGACGGAA CCTA
B1	CD1_12 sc2-bar3-sc3	ACAG ATAAGCCGGA CCTA
B2	CD1_13 sc2-bar3-sc3	ACAG TGCGCCTGGT CCTA
B3	CD1_14 sc2-bar3-sc3	ACAG ATTCTCCTCT CCTA
B4	CD1_15 sc2-bar3-sc3	ACAG ATAGGAGTAC CCTA
B5	CD1_16 sc2-bar3-sc3	ACAG ATCCGTTAGC CCTA
B6	CD1_17 sc2-bar3-sc3	ACAG TGATTCAACT CCTA
B7	CD1_18 sc2-bar3-sc3	ACAG TACCTAATCA CCTA
B8	CD1_19 sc2-bar3-sc3	ACAG GATGCTACGA CCTA
B9	CD1_20 sc2-bar3-sc3	ACAG AACCTCAAGA CCTA
B10	CD1_21 sc2-bar3-sc3	ACAG AAGCTGACCT CCTA
B11	CD1_22 sc2-bar3-sc3	ACAG AAGTCTAATA CCTA
B12	CD1_23 sc2-bar3-sc3	ACAG ACTAATTGAG CCTA
C1	CD1_24 sc2-bar3-sc3	ACAG CCGGCGGCGA CCTA
C2	CD1_25 sc2-bar3-sc3	ACAG AATCATACGG CCTA
C3	CD1_26 sc2-bar3-sc3	ACAG TCTGCGCGTT CCTA
C4	CD1_27 sc2-bar3-sc3	ACAG CTACGACGAG CCTA
C5	CD1_28 sc2-bar3-sc3	ACAG TCGCAATTAG CCTA
C6	CD1_29 sc2-bar3-sc3	ACAG TATGGCCGCG CCTA
C7	CD1_30 sc2-bar3-sc3	ACAG AAGTAATATT CCTA
C8	CD1_31 sc2-bar3-sc3	ACAG ATCTGCCAAT CCTA
C9	CD1_32 sc2-bar3-sc3	ACAG CAGGCGCCAT CCTA
C10	CD1_33 sc2-bar3-sc3	ACAG GAGTCCTTAT CCTA
C11	CD1_34 sc2-bar3-sc3	ACAG CGGCTTACTA CCTA
C12	CD1_35 sc2-bar3-sc3	ACAG CTTGCATAAT CCTA
D1	CD1_36 sc2-bar3-sc3	ACAG GGCTTGCCAA CCTA
D2	CD1_37 sc2-bar3-sc3	ACAG CGCCAATCAA CCTA
D3	CD1_38 sc2-bar3-sc3	ACAG GCTCATATGC CCTA
D4	CD1_39 sc2-bar3-sc3	ACAG AGTCGAGTTC CCTA
D5	CD1_40 sc2-bar3-sc3	ACAG GGCTGGCTAG CCTA
D6	CD1_41 sc2-bar3-sc3	ACAG AGAGGTCGCA CCTA
D7	CD1_42 sc2-bar3-sc3	ACAG AGCTAAGAAT CCTA
D8	CD1_43 sc2-bar3-sc3	ACAG ATCGTATCAA CCTA
D9	CD1_44 sc2-bar3-sc3	ACAG AACTATTATA CCTA
D10	CD1_45 sc2-bar3-sc3	ACAG CCTACGGCAA CCTA
D11	CD1_46 sc2-bar3-sc3	ACAG GATATGGTCT CCTA
D12	CD1_47 sc2-bar3-sc3	ACAG TCCTTACCAA CCTA
E1	CD1_48 sc2-bar3-sc3	ACAG CCGCTAGCTG CCTA
E2	CD1_49 sc2-bar3-sc3	ACAG CAAGGCTTAG CCTA
E3	CD1_50 sc2-bar3-sc3	ACAG AGCGGTAACG CCTA
E4	CD1_51 sc2-bar3-sc3	ACAG TGGTCCAGTC CCTA
E5	CD1_52 sc2-bar3-sc3	ACAG ACGGTCTTGC CCTA
E6	CD1_53 sc2-bar3-sc3	ACAG AGGAGATTGA CCTA
E7	CD1_54 sc2-bar3-sc3	ACAG GTCGAGGTAT CCTA
E8	CD1_55 sc2-bar3-sc3	ACAG AACGCCTCTA CCTA
E9	CD1_56 sc2-bar3-sc3	ACAG AAGTTACCTA CCTA
E10	CD1_57 sc2-bar3-sc3	ACAG AATATTCGAA CCTA
E11	CD1_58 sc2-bar3-sc3	ACAG TAGTCGTCCA CCTA
E12	CD1_59 sc2-bar3-sc3	ACAG TGCAGCCTAC CCTA
F1	CD1_60 sc2-bar3-sc3	ACAG CTTATCCTAC CCTA
F2	CD1_61 sc2-bar3-sc3	ACAG GCGCTCGACG CCTA
F3	CD1_62 sc2-bar3-sc3	ACAG AATGAATAGT CCTA
F4	CD1_63 sc2-bar3-sc3	ACAG ATCTAAGCAA CCTA
F5	CD1_64 sc2-bar3-sc3	ACAG GCTCCATTCG CCTA
F6	CD1_65 sc2-bar3-sc3	ACAG GGCTATATAG CCTA
F7	CD1_66 sc2-bar3-sc3	ACAG TTATTAGTAG CCTA
F8	CD1_67 sc2-bar3-sc3	ACAG ACGGCAACCA CCTA
F9	CD1_68 sc2-bar3-sc3	ACAG CGGCAGAGGA CCTA
F10	CD1_69 sc2-bar3-sc3	ACAG TTCAAGAATC CCTA
F11	CD1_70 sc2-bar3-sc3	ACAG TAGCTGCTAC CCTA
F12	CD1_71 sc2-bar3-sc3	ACAG GGAGCTGAGG CCTA
G1	CD1_72 sc2-bar3-sc3	ACAG TGAGCTACTT CCTA
G2	CD1_73 sc2-bar3-sc3	ACAG TCCAGCAATA CCTA
G3	CD1_74 sc2-bar3-sc3	ACAG CCGTATCTGG CCTA
G4	CD1_75 sc2-bar3-sc3	ACAG CGAATTCGTT CCTA
G5	CD1_76 sc2-bar3-sc3	ACAG ACGATAAGCG CCTA
G6	CD1_77 sc2-bar3-sc3	ACAG TCGCGTACTT CCTA
G7	CD1_78 sc2-bar3-sc3	ACAG TGCGAAGATC CCTA
G8	CD1_79 sc2-bar3-sc3	ACAG CAGGCTAAGA CCTA
G9	CD1_80 sc2-bar3-sc3	ACAG GCCTCAATAA CCTA
G10	CD1_81 sc2-bar3-sc3	ACAG ATGCTCGCAA CCTA
G11	CD1_82 sc2-bar3-sc3	ACAG CTCTTCAAGC CCTA
G12	CD1_83 sc2-bar3-sc3	ACAG GCAGCGGACT CCTA
H1	CD1_84 sc2-bar3-sc3	ACAG TCAGGACTTA CCTA
H2	CD1_85 sc2-bar3-sc3	ACAG CATGAGAACT CCTA
H3	CD1_86 sc2-bar3-sc3	ACAG CCTTAGTCTG CCTA
H4	CD1_87 sc2-bar3-sc3	ACAG CAGCGATAGA CCTA
H5	CD1_88 sc2-bar3-sc3	ACAG ACCATAGCGC CCTA
H6	CD1_89 sc2-bar3-sc3	ACAG AATAATAATG CCTA
H7	CD1_90 sc2-bar3-sc3	ACAG AACTACGGCT CCTA
H8	CD1_91 sc2-bar3-sc3	ACAG CGCAATATCA CCTA
H9	CD1_92 sc2-bar3-sc3	ACAG TTAACGCCGT CCTA
H10	CD1_93 sc2-bar3-sc3	ACAG GGAGTAAGCC CCTA
H11	CD1_94 sc2-bar3-sc3	ACAG ATGAACGCGC CCTA
H12	CD1_95 sc2-bar3-sc3	ACAG CATCGCGCTC CCTA
BC3 - Bottom oligo of splint
WellPosition	Name	Sequence (5' to 3')
A1	CD1_0 bar3*	TCGGATTCGG
A2	CD1_1 bar3*	GCGGCTGCGG
A3	CD1_2 bar3*	AGATTACGTT
A4	CD1_3 bar3*	CTAACTAGGT
A5	CD1_4 bar3*	CATAGCGACC
A6	CD1_5 bar3*	CCGCTAAGAG
A7	CD1_6 bar3*	ATGGAACGAA
A8	CD1_7 bar3*	GCGTTCCGTT
A9	CD1_8 bar3*	GGTTATCGAA
A10	CD1_9 bar3*	GCATCGTATG
A11	CD1_10 bar3*	AATACGATAA
A12	CD1_11 bar3*	TTCCGTCGAC
B1	CD1_12 bar3*	TCCGGCTTAT
B2	CD1_13 bar3*	ACCAGGCGCA
B3	CD1_14 bar3*	AGAGGAGAAT
B4	CD1_15 bar3*	GTACTCCTAT
B5	CD1_16 bar3*	GCTAACGGAT
B6	CD1_17 bar3*	AGTTGAATCA
B7	CD1_18 bar3*	TGATTAGGTA
B8	CD1_19 bar3*	TCGTAGCATC
B9	CD1_20 bar3*	TCTTGAGGTT
B10	CD1_21 bar3*	AGGTCAGCTT
B11	CD1_22 bar3*	TATTAGACTT
B12	CD1_23 bar3*	CTCAATTAGT
C1	CD1_24 bar3*	TCGCCGCCGG
C2	CD1_25 bar3*	CCGTATGATT
C3	CD1_26 bar3*	AACGCGCAGA
C4	CD1_27 bar3*	CTCGTCGTAG
C5	CD1_28 bar3*	CTAATTGCGA
C6	CD1_29 bar3*	CGCGGCCATA
C7	CD1_30 bar3*	AATATTACTT
C8	CD1_31 bar3*	ATTGGCAGAT
C9	CD1_32 bar3*	ATGGCGCCTG
C10	CD1_33 bar3*	ATAAGGACTC
C11	CD1_34 bar3*	TAGTAAGCCG
C12	CD1_35 bar3*	ATTATGCAAG
D1	CD1_36 bar3*	TTGGCAAGCC
D2	CD1_37 bar3*	TTGATTGGCG
D3	CD1_38 bar3*	GCATATGAGC
D4	CD1_39 bar3*	GAACTCGACT
D5	CD1_40 bar3*	CTAGCCAGCC
D6	CD1_41 bar3*	TGCGACCTCT
D7	CD1_42 bar3*	ATTCTTAGCT
D8	CD1_43 bar3*	TTGATACGAT
D9	CD1_44 bar3*	TATAATAGTT
D10	CD1_45 bar3*	TTGCCGTAGG
D11	CD1_46 bar3*	AGACCATATC
D12	CD1_47 bar3*	TTGGTAAGGA
E1	CD1_48 bar3*	CAGCTAGCGG
E2	CD1_49 bar3*	CTAAGCCTTG
E3	CD1_50 bar3*	CGTTACCGCT
E4	CD1_51 bar3*	GACTGGACCA
E5	CD1_52 bar3*	GCAAGACCGT
E6	CD1_53 bar3*	TCAATCTCCT
E7	CD1_54 bar3*	ATACCTCGAC
E8	CD1_55 bar3*	TAGAGGCGTT
E9	CD1_56 bar3*	TAGGTAACTT
E10	CD1_57 bar3*	TTCGAATATT
E11	CD1_58 bar3*	TGGACGACTA
E12	CD1_59 bar3*	GTAGGCTGCA
F1	CD1_60 bar3*	GTAGGATAAG
F2	CD1_61 bar3*	CGTCGAGCGC
F3	CD1_62 bar3*	ACTATTCATT
F4	CD1_63 bar3*	TTGCTTAGAT
F5	CD1_64 bar3*	CGAATGGAGC
F6	CD1_65 bar3*	CTATATAGCC
F7	CD1_66 bar3*	CTACTAATAA
F8	CD1_67 bar3*	TGGTTGCCGT
F9	CD1_68 bar3*	TCCTCTGCCG
F10	CD1_69 bar3*	GATTCTTGAA
F11	CD1_70 bar3*	GTAGCAGCTA
F12	CD1_71 bar3*	CCTCAGCTCC
G1	CD1_72 bar3*	AAGTAGCTCA
G2	CD1_73 bar3*	TATTGCTGGA
G3	CD1_74 bar3*	CCAGATACGG
G4	CD1_75 bar3*	AACGAATTCG
G5	CD1_76 bar3*	CGCTTATCGT
G6	CD1_77 bar3*	AAGTACGCGA
G7	CD1_78 bar3*	GATCTTCGCA
G8	CD1_79 bar3*	TCTTAGCCTG
G9	CD1_80 bar3*	TTATTGAGGC
G10	CD1_81 bar3*	TTGCGAGCAT
G11	CD1_82 bar3*	GCTTGAAGAG
G12	CD1_83 bar3*	AGTCCGCTGC
H1	CD1_84 bar3*	TAAGTCCTGA
H2	CD1_85 bar3*	AGTTCTCATG
H3	CD1_86 bar3*	CAGACTAAGG
H4	CD1_87 bar3*	TCTATCGCTG
H5	CD1_88 bar3*	GCGCTATGGT
H6	CD1_89 bar3*	CATTATTATT
H7	CD1_90 bar3*	AGCCGTAGTT
H8	CD1_91 bar3*	TGATATTGCG
H9	CD1_92 bar3*	ACGGCGTTAA
H10	CD1_93 bar3*	GGCTTACTCC
H11	CD1_94 bar3*	GCGCGTTCAT
H12	CD1_95 bar3*	GAGCGCGATG

### Sheet: BC4_splints
Bead barcode splint ligation oligos: BC4
BC4 - Top oligo of splint
WellPosition	Name	Sequence (5' to 3')
A1	CD1_0 bar4	GGTTGGCGAC
A2	CD1_1 bar4	GTAGATCGTT
A3	CD1_2 bar4	GAGGTCGGTT
A4	CD1_3 bar4	ACGCGCTCCT
A5	CD1_4 bar4	AGCGTCGTAT
A6	CD1_5 bar4	GACCAATGCG
A7	CD1_6 bar4	AGGTAGAGCT
A8	CD1_7 bar4	TTGCAGCATT
A9	CD1_8 bar4	GTAGATGCGC
A10	CD1_9 bar4	TCGGTAAGGC
A11	CD1_10 bar4	ACGATAGACT
A12	CD1_11 bar4	GCGGCCAATC
B1	CD1_12 bar4	ACGCGTATCG
B2	CD1_13 bar4	CATGACTCAA
B3	CD1_14 bar4	ACTCCGCCAA
B4	CD1_15 bar4	ACGTTGAATG
B5	CD1_16 bar4	AGGACTGCGA
B6	CD1_17 bar4	ACTCGACGCC
B7	CD1_18 bar4	CCTATCATAA
B8	CD1_19 bar4	AATCCGGTCA
B9	CD1_20 bar4	CTATTAACCA
B10	CD1_21 bar4	GATCCAGCGT
B11	CD1_22 bar4	TGAGACTCTA
B12	CD1_23 bar4	GCGGAGTCGA
C1	CD1_24 bar4	GAGGCTTATT
C2	CD1_25 bar4	CGCCAGGCAT
C3	CD1_26 bar4	AATACCAGTT
C4	CD1_27 bar4	GCGGTTATTG
C5	CD1_28 bar4	CATCCAGCCA
C6	CD1_29 bar4	GGCTGCCTTA
C7	CD1_30 bar4	TTCTATAGAG
C8	CD1_31 bar4	TCTAGTCAAG
C9	CD1_32 bar4	ACGGAGAATA
C10	CD1_33 bar4	ATTAACTTAA
C11	CD1_34 bar4	CGTATTGAGA
C12	CD1_35 bar4	TAGCCAGCAA
D1	CD1_36 bar4	TCGGCGTCGT
D2	CD1_37 bar4	GCCTGATATA
D3	CD1_38 bar4	GCCTCAGCAT
D4	CD1_39 bar4	ATCTAGGTTC
D5	CD1_40 bar4	GACGAGGTTG
D6	CD1_41 bar4	CTGGTTGGTT
D7	CD1_42 bar4	CCGCGCAGGT
D8	CD1_43 bar4	ACTCTACTGG
D9	CD1_44 bar4	CCTGAGAGCA
D10	CD1_45 bar4	ACCAGTATAA
D11	CD1_46 bar4	TCCGCCGGTC
D12	CD1_47 bar4	TGCCTAACTT
E1	CD1_48 bar4	TTCTCTGAGA
E2	CD1_49 bar4	CCTGCATCAA
E3	CD1_50 bar4	TCTGACGAGG
E4	CD1_51 bar4	GATTCCGGAA
E5	CD1_52 bar4	TGGCATAACG
E6	CD1_53 bar4	TCTCTCATCC
E7	CD1_54 bar4	TTCGCTGCCT
E8	CD1_55 bar4	GGATTCTATC
E9	CD1_56 bar4	TAGAATAGCC
E10	CD1_57 bar4	GCTCGAATCA
E11	CD1_58 bar4	GGCTCGAGAT
E12	CD1_59 bar4	TCCTCTCCGT
F1	CD1_60 bar4	ATAACCGTTC
F2	CD1_61 bar4	AGGTCTATGG
F3	CD1_62 bar4	AGCAAGAACC
F4	CD1_63 bar4	TTGATATGAA
F5	CD1_64 bar4	TGGCAGAAGT
F6	CD1_65 bar4	CTTCATTAGA
F7	CD1_66 bar4	AATCGAACTC
F8	CD1_67 bar4	GGACGACGCA
F9	CD1_68 bar4	CGTCTATGAA
F10	CD1_69 bar4	CGAATCTCCT
F11	CD1_70 bar4	GGCTATTCGA
F12	CD1_71 bar4	TCTATCGGTA
G1	CD1_72 bar4	CGAAGGCATG
G2	CD1_73 bar4	AATTGAGAGA
G3	CD1_74 bar4	GTAGTTGGAT
G4	CD1_75 bar4	CCTAAGCGGT
G5	CD1_76 bar4	CGTAAGGAGT
G6	CD1_77 bar4	AAGCATCCTA
G7	CD1_78 bar4	CTGAAGAGAC
G8	CD1_79 bar4	GGCTTCTGGA
G9	CD1_80 bar4	AGCGATCCGC
G10	CD1_81 bar4	ACGCTTCTCT
G11	CD1_82 bar4	ATATGCCATC
G12	CD1_83 bar4	AAGTACGTTA
H1	CD1_84 bar4	GAATGAGGAG
H2	CD1_85 bar4	AGGCCGGTAA
H3	CD1_86 bar4	GCCATCAACT
H4	CD1_87 bar4	ACTGGTAGAT
H5	CD1_88 bar4	ATGAGTTCTC
H6	CD1_89 bar4	CCATCGGACC
H7	CD1_90 bar4	GGCATCTACC
H8	CD1_91 bar4	TTCTCTACTA
H9	CD1_92 bar4	CCAGGCTCTT
H10	CD1_93 bar4	ATCCATCAGG
H11	CD1_94 bar4	CTCGGAGCAA
H12	CD1_95 bar4	GGCGGTTGAC
BC4 - Bottom oligo of splint
WellPosition	Name	Sequence (5' to 3')
A1	CD1_0 sc3-bar4-sc4	CTCGAA GTCGCCAACC TAGG
A2	CD1_1 sc3-bar4-sc4	CTCGAA AACGATCTAC TAGG
A3	CD1_2 sc3-bar4-sc4	CTCGAA AACCGACCTC TAGG
A4	CD1_3 sc3-bar4-sc4	CTCGAA AGGAGCGCGT TAGG
A5	CD1_4 sc3-bar4-sc4	CTCGAA ATACGACGCT TAGG
A6	CD1_5 sc3-bar4-sc4	CTCGAA CGCATTGGTC TAGG
A7	CD1_6 sc3-bar4-sc4	CTCGAA AGCTCTACCT TAGG
A8	CD1_7 sc3-bar4-sc4	CTCGAA AATGCTGCAA TAGG
A9	CD1_8 sc3-bar4-sc4	CTCGAA GCGCATCTAC TAGG
A10	CD1_9 sc3-bar4-sc4	CTCGAA GCCTTACCGA TAGG
A11	CD1_10 sc3-bar4-sc4	CTCGAA AGTCTATCGT TAGG
A12	CD1_11 sc3-bar4-sc4	CTCGAA GATTGGCCGC TAGG
B1	CD1_12 sc3-bar4-sc4	CTCGAA CGATACGCGT TAGG
B2	CD1_13 sc3-bar4-sc4	CTCGAA TTGAGTCATG TAGG
B3	CD1_14 sc3-bar4-sc4	CTCGAA TTGGCGGAGT TAGG
B4	CD1_15 sc3-bar4-sc4	CTCGAA CATTCAACGT TAGG
B5	CD1_16 sc3-bar4-sc4	CTCGAA TCGCAGTCCT TAGG
B6	CD1_17 sc3-bar4-sc4	CTCGAA GGCGTCGAGT TAGG
B7	CD1_18 sc3-bar4-sc4	CTCGAA TTATGATAGG TAGG
B8	CD1_19 sc3-bar4-sc4	CTCGAA TGACCGGATT TAGG
B9	CD1_20 sc3-bar4-sc4	CTCGAA TGGTTAATAG TAGG
B10	CD1_21 sc3-bar4-sc4	CTCGAA ACGCTGGATC TAGG
B11	CD1_22 sc3-bar4-sc4	CTCGAA TAGAGTCTCA TAGG
B12	CD1_23 sc3-bar4-sc4	CTCGAA TCGACTCCGC TAGG
C1	CD1_24 sc3-bar4-sc4	CTCGAA AATAAGCCTC TAGG
C2	CD1_25 sc3-bar4-sc4	CTCGAA ATGCCTGGCG TAGG
C3	CD1_26 sc3-bar4-sc4	CTCGAA AACTGGTATT TAGG
C4	CD1_27 sc3-bar4-sc4	CTCGAA CAATAACCGC TAGG
C5	CD1_28 sc3-bar4-sc4	CTCGAA TGGCTGGATG TAGG
C6	CD1_29 sc3-bar4-sc4	CTCGAA TAAGGCAGCC TAGG
C7	CD1_30 sc3-bar4-sc4	CTCGAA CTCTATAGAA TAGG
C8	CD1_31 sc3-bar4-sc4	CTCGAA CTTGACTAGA TAGG
C9	CD1_32 sc3-bar4-sc4	CTCGAA TATTCTCCGT TAGG
C10	CD1_33 sc3-bar4-sc4	CTCGAA TTAAGTTAAT TAGG
C11	CD1_34 sc3-bar4-sc4	CTCGAA TCTCAATACG TAGG
C12	CD1_35 sc3-bar4-sc4	CTCGAA TTGCTGGCTA TAGG
D1	CD1_36 sc3-bar4-sc4	CTCGAA ACGACGCCGA TAGG
D2	CD1_37 sc3-bar4-sc4	CTCGAA TATATCAGGC TAGG
D3	CD1_38 sc3-bar4-sc4	CTCGAA ATGCTGAGGC TAGG
D4	CD1_39 sc3-bar4-sc4	CTCGAA GAACCTAGAT TAGG
D5	CD1_40 sc3-bar4-sc4	CTCGAA CAACCTCGTC TAGG
D6	CD1_41 sc3-bar4-sc4	CTCGAA AACCAACCAG TAGG
D7	CD1_42 sc3-bar4-sc4	CTCGAA ACCTGCGCGG TAGG
D8	CD1_43 sc3-bar4-sc4	CTCGAA CCAGTAGAGT TAGG
D9	CD1_44 sc3-bar4-sc4	CTCGAA TGCTCTCAGG TAGG
D10	CD1_45 sc3-bar4-sc4	CTCGAA TTATACTGGT TAGG
D11	CD1_46 sc3-bar4-sc4	CTCGAA GACCGGCGGA TAGG
D12	CD1_47 sc3-bar4-sc4	CTCGAA AAGTTAGGCA TAGG
E1	CD1_48 sc3-bar4-sc4	CTCGAA TCTCAGAGAA TAGG
E2	CD1_49 sc3-bar4-sc4	CTCGAA TTGATGCAGG TAGG
E3	CD1_50 sc3-bar4-sc4	CTCGAA CCTCGTCAGA TAGG
E4	CD1_51 sc3-bar4-sc4	CTCGAA TTCCGGAATC TAGG
E5	CD1_52 sc3-bar4-sc4	CTCGAA CGTTATGCCA TAGG
E6	CD1_53 sc3-bar4-sc4	CTCGAA GGATGAGAGA TAGG
E7	CD1_54 sc3-bar4-sc4	CTCGAA AGGCAGCGAA TAGG
E8	CD1_55 sc3-bar4-sc4	CTCGAA GATAGAATCC TAGG
E9	CD1_56 sc3-bar4-sc4	CTCGAA GGCTATTCTA TAGG
E10	CD1_57 sc3-bar4-sc4	CTCGAA TGATTCGAGC TAGG
E11	CD1_58 sc3-bar4-sc4	CTCGAA ATCTCGAGCC TAGG
E12	CD1_59 sc3-bar4-sc4	CTCGAA ACGGAGAGGA TAGG
F1	CD1_60 sc3-bar4-sc4	CTCGAA GAACGGTTAT TAGG
F2	CD1_61 sc3-bar4-sc4	CTCGAA CCATAGACCT TAGG
F3	CD1_62 sc3-bar4-sc4	CTCGAA GGTTCTTGCT TAGG
F4	CD1_63 sc3-bar4-sc4	CTCGAA TTCATATCAA TAGG
F5	CD1_64 sc3-bar4-sc4	CTCGAA ACTTCTGCCA TAGG
F6	CD1_65 sc3-bar4-sc4	CTCGAA TCTAATGAAG TAGG
F7	CD1_66 sc3-bar4-sc4	CTCGAA GAGTTCGATT TAGG
F8	CD1_67 sc3-bar4-sc4	CTCGAA TGCGTCGTCC TAGG
F9	CD1_68 sc3-bar4-sc4	CTCGAA TTCATAGACG TAGG
F10	CD1_69 sc3-bar4-sc4	CTCGAA AGGAGATTCG TAGG
F11	CD1_70 sc3-bar4-sc4	CTCGAA TCGAATAGCC TAGG
F12	CD1_71 sc3-bar4-sc4	CTCGAA TACCGATAGA TAGG
G1	CD1_72 sc3-bar4-sc4	CTCGAA CATGCCTTCG TAGG
G2	CD1_73 sc3-bar4-sc4	CTCGAA TCTCTCAATT TAGG
G3	CD1_74 sc3-bar4-sc4	CTCGAA ATCCAACTAC TAGG
G4	CD1_75 sc3-bar4-sc4	CTCGAA ACCGCTTAGG TAGG
G5	CD1_76 sc3-bar4-sc4	CTCGAA ACTCCTTACG TAGG
G6	CD1_77 sc3-bar4-sc4	CTCGAA TAGGATGCTT TAGG
G7	CD1_78 sc3-bar4-sc4	CTCGAA GTCTCTTCAG TAGG
G8	CD1_79 sc3-bar4-sc4	CTCGAA TCCAGAAGCC TAGG
G9	CD1_80 sc3-bar4-sc4	CTCGAA GCGGATCGCT TAGG
G10	CD1_81 sc3-bar4-sc4	CTCGAA AGAGAAGCGT TAGG
G11	CD1_82 sc3-bar4-sc4	CTCGAA GATGGCATAT TAGG
G12	CD1_83 sc3-bar4-sc4	CTCGAA TAACGTACTT TAGG
H1	CD1_84 sc3-bar4-sc4	CTCGAA CTCCTCATTC TAGG
H2	CD1_85 sc3-bar4-sc4	CTCGAA TTACCGGCCT TAGG
H3	CD1_86 sc3-bar4-sc4	CTCGAA AGTTGATGGC TAGG
H4	CD1_87 sc3-bar4-sc4	CTCGAA ATCTACCAGT TAGG
H5	CD1_88 sc3-bar4-sc4	CTCGAA GAGAACTCAT TAGG
H6	CD1_89 sc3-bar4-sc4	CTCGAA GGTCCGATGG TAGG
H7	CD1_90 sc3-bar4-sc4	CTCGAA GGTAGATGCC TAGG
H8	CD1_91 sc3-bar4-sc4	CTCGAA TAGTAGAGAA TAGG
H9	CD1_92 sc3-bar4-sc4	CTCGAA AAGAGCCTGG TAGG
H10	CD1_93 sc3-bar4-sc4	CTCGAA CCTGATGGAT TAGG
H11	CD1_94 sc3-bar4-sc4	CTCGAA TTGCTCCGAG TAGG
H12	CD1_95 sc3-bar4-sc4	CTCGAA GTCAACCGCC TAGG

### Sheet: Functional_caps
Bead barcode capping oligos
DECODERS
Oligo ID	Name	Sequence (5' to 3')
Decoder_001	RNAprofilingend_shortdT_extraseq	/5Phos/ TTCGAG GCCTGGAGAGCG NNNN NNNN TTT TTT TTT *T*T*T *T*T*T *V
MESSENGERS
Oligo ID	Name	Sequence (5' to 3')
Sense_messenger_01	seq8_F	TTCGAG NNNNNN TTGCGGTTCTCAAATGTCCG
Sense_messenger_02	seq4_F	TTCGAG NNNNNN TACGGGCCACATCATGTCCG
Sense_messenger_03	seq7_F	TTCGAG NNNNNN ATGCCCGTCTCCCTGCTCGG
Sense_messenger_04	seq25_F	TTCGAG NNNNNN ACCGCGTCCCCCAGTGCTCG
Sense_messenger_05	seq31_F	TTCGAG NNNNNN TACGGCCCTTCCCTTAGCGC
Sense_messenger_06	seq38_F	TTCGAG NNNNNN AAAGCCCCCTAAACGACCGC
Sense_messenger_07	seq32_F	TTCGAG NNNNNN TCCGCCAGAGTTGGTACAGC
Sense_messenger_08	seq5_F	TTCGAG NNNNNN TTCGGACGGTGTCGGTCCCG
Sense_messenger_09	seq33_F	TTCGAG NNNNNN GTGCGACGCATGGGCGGGCG
Sense_messenger_10	seq10_F	TTCGAG NNNNNN AAGCGCTTCAAGGCAGATGG
Sense_messenger_11	seq34_F	TTCGAG NNNNNN AATTGCGTCACCTCGTAAGC
Sense_messenger_12	seq17_F	TTCGAG NNNNNN TTGCGCGGACCAACTCCCGC
Sense_messenger_13	seq9_F	TTCGAG NNNNNN ATGCGCCGACGTAGGTGCCC
Sense_messenger_14	seq22_F	TTCGAG NNNNNN TTCGCGGTCGATCTAGTGGC
Sense_messenger_15	seq15_F	TTCGAG NNNNNN TACGCGAGCGTCGCTGGCCG
Sense_messenger_16	seq3_F	TTCGAG NNNNNN AAGCGTCGGCATCACGCACG
Sense_messenger_17	seq19_F	TTCGAG NNNNNN TTCGGGCACGTTCATAGCGC
Sense_messenger_18	seq14_F	TTCGAG NNNNNN AACGGTCGACGTCTGACAAG
Sense_messenger_19	seq6_F	TTCGAG NNNNNN TTACGCGGTGATCCCGATCG
Sense_messenger_20	seq36_F	TTCGAG NNNNNN TTGCGCGTTGCCCGCTCCCG
Antisense_messenger_01	seq8_R	TTCGAG NNNNNN TTCGGACATTTGAGAACCGC
Antisense_messenger_02	seq4_R	TTCGAG NNNNNN TCCGGACATGATGTGGCCCG
Antisense_messenger_03	seq7_R	TTCGAG NNNNNN AACCGAGCAGGGAGACGGGC
Antisense_messenger_04	seq25_R	TTCGAG NNNNNN CACGAGCACTGGGGGACGCG
Antisense_messenger_05	seq31_R	TTCGAG NNNNNN GAGCGCTAAGGGAAGGGCCG
Antisense_messenger_06	seq38_R	TTCGAG NNNNNN GCGCGGTCGTTTAGGGGGCT
Antisense_messenger_07	seq32_R	TTCGAG NNNNNN CTGCTGTACCAACTCTGGCG
Antisense_messenger_08	seq5_R	TTCGAG NNNNNN GACGGGACCGACACCGTCCG
Antisense_messenger_09	seq33_R	TTCGAG NNNNNN TCCGCCCGCCCATGCGTCGC
Antisense_messenger_10	seq10_R	TTCGAG NNNNNN TACCATCTGCCTTGAAGCGC
Antisense_messenger_11	seq34_R	TTCGAG NNNNNN TGGCTTACGAGGTGACGCAA
Antisense_messenger_12	seq17_R	TTCGAG NNNNNN CCGCGGGAGTTGGTCCGCGC
Antisense_messenger_13	seq9_R	TTCGAG NNNNNN AAGGGCACCTACGTCGGCGC
Antisense_messenger_14	seq22_R	TTCGAG NNNNNN TTGCCACTAGATCGACCGCG
Antisense_messenger_15	seq15_R	TTCGAG NNNNNN GTCGGCCAGCGACGCTCGCG
Antisense_messenger_16	seq3_R	TTCGAG NNNNNN TCCGTGCGTGATGCCGACGC
Antisense_messenger_17	seq19_R	TTCGAG NNNNNN TCGCGCTATGAACGTGCCCG
Antisense_messenger_18	seq14_R	TTCGAG NNNNNN TTCTTGTCAGACGTCGACCG
Antisense_messenger_19	seq6_R	TTCGAG NNNNNN TACGATCGGGATCACCGCGT
Antisense_messenger_20	seq36_R	TTCGAG NNNNNN GGCGGGAGCGGGCAACGCGC
