## Supplemental Table 2 for "Optics-free reconstruction of shapes, images and volumes with DNA barcode proximity graphs"

### Sheet: SCOPE oligonucleotides
SCOPE oligonucleotides
Acrydite oligos
Oligo ID	Name	Sequence (5' to 3')
OLG_001	TruSeqR1_init.Acryd_dU	/5Acryd/TTT TTT T/ideoxyU/CTACACGACGCTCTTCCGATCT
OLG_002	TruSeqR2_init.Acryd	/5Acryd/TTT TTT T TTT GTGACTGGAGTTCAGACGTGTGCTCTTCCGATCT
Oligo ID	Name	Sequence (5' to 3')
OLG_003	TruSeq_start_splint	/5Phos/ TGAC AGATCGGAAGAGC
Hashing oligos
Oligo ID	Name	Sequence (5' to 3')
OLG_004	Circle_1_hash	GTCTCGTGGGCTCGGAGATGTGTATAAGAGACAG AAGACGGAGT BAAAAAAAAAAAAAAA
OLG_005	Circle_2_hash	GTCTCGTGGGCTCGGAGATGTGTATAAGAGACAG CGTCATCGAG BAAAAAAAAAAAAAAA
OLG_006	Circle_3_hash	GTCTCGTGGGCTCGGAGATGTGTATAAGAGACAG GTTCTGGTAG BAAAAAAAAAAAAAAA
OLG_007	Snellen_1_hash	GTCTCGTGGGCTCGGAGATGTGTATAAGAGACAG CCGAATTGTG BAAAAAAAAAAAAAAA
OLG_008	Snellen_2_hash	GTCTCGTGGGCTCGGAGATGTGTATAAGAGACAG GTACAATAGC BAAAAAAAAAAAAAAA
OLG_009	Snellen_3_hash	GTCTCGTGGGCTCGGAGATGTGTATAAGAGACAG TGGTAGTATG BAAAAAAAAAAAAAAA
OLG_010	Snellen_4_hash	GTCTCGTGGGCTCGGAGATGTGTATAAGAGACAG TAGACGAACA BAAAAAAAAAAAAAAA
OLG_011	Snellen_5_hash	GTCTCGTGGGCTCGGAGATGTGTATAAGAGACAG GTACGATGTG BAAAAAAAAAAAAAAA
OLG_012	Snellen_6_hash	GTCTCGTGGGCTCGGAGATGTGTATAAGAGACAG TCATCGCACG BAAAAAAAAAAAAAAA
OLG_013	Snellen_7_hash	GTCTCGTGGGCTCGGAGATGTGTATAAGAGACAG CTGCGGCTAT BAAAAAAAAAAAAAAA
OLG_014	Snellen_8_hash	GTCTCGTGGGCTCGGAGATGTGTATAAGAGACAG TCATCTTCCG BAAAAAAAAAAAAAAA
OLG_015	Snellen_9_hash	GTCTCGTGGGCTCGGAGATGTGTATAAGAGACAG GCATAGGTGG BAAAAAAAAAAAAAAA
OLG_016	Snellen_10_hash	GTCTCGTGGGCTCGGAGATGTGTATAAGAGACAG CGACATCGAC BAAAAAAAAAAAAAAA
OLG_017	Snellen_11_hash_Fam	/56-FAM/CTCGTGGGCTCGGAGATGTGTATAAGAGACAG ATGGTACGTT BAAAAAAAAAAAAAAAAA
OLG_018	Snellen_12_hash_Cy5	/5Cy5/CTCGTGGGCTCGGAGATGTGTATAAGAGACAG GTAACTGAAC BAAAAAAAAAAAAAAAAA
OLG_019	Snellen_13_hash_Cy3	/5Cy3/CTCGTGGGCTCGGAGATGTGTATAAGAGACAG TAAGGTTAAC BAAAAAAAAAAAAAAAAA
OLG_020	Background_1_hash	GTCTCGTGGGCTCGGAGATGTGTATAAGAGACAG CGCCGTTATT BAAAAAAAAAAAAAAA
OLG_021	Background_2_hash	GTCTCGTGGGCTCGGAGATGTGTATAAGAGACAG CTAAGAGCCT BAAAAAAAAAAAAAAA
OLG_022	Background_3_hash	GTCTCGTGGGCTCGGAGATGTGTATAAGAGACAG TACCTCGAAT BAAAAAAAAAAAAAAA
Illumina sequencing index PCR oligos
Oligo ID	Name	Sequence (5' to 3')
OLG_023	TruSeqR1	CTACACTCTTTCCCTACACGACGCTCTTCCGATCT
OLG_024	TruSeqR2	GTGACTGGAGTTCAGACGTGTGCTCTTCCGATCT
OLG_025	TruSeq_P5_10bp-index	AATGATACGGCGACCACCGAGATCTACAC NNNNNNNNNN ACACTCTTTCCCTACACGACGCTCTTCCGATCT
OLG_026	TruSeq_P7_10bp-index	CAAGCAGAAGACGGCATACGAGAT NNNNNNNNNN GTGACTGGAGTTCAGACGTGT
OLG_027	NexteraR1	TCGTCGGCAGCGTCAGATGTGTATAAGAGACAG
OLG_028	Nextera_P5_10bp-index	AATGATACGGCGACCACCGAGATCTACAC NNNNNNNNNN TCGTCGGCAGCGTC
In situ sequencing and fiducial primers
Oligo ID	Name	Sequence (5' to 3')
OLG_029	lig4_bc91_fiduciary	/5Cy5/GAUUGGCCGC/3InvdT/
OLG_030	lig2_bc33_fiduciary	/56-FAM/CGCCGCCTCC/3InvdT/
